# Molecular programs of fibrotic change in aging human lung

**DOI:** 10.1101/2021.01.18.427195

**Authors:** Jasmine Lee, Mohammad Naimul Islam, Kaveh Boostanpour, Dvir Aran, Stephanie Christenson, Michael A. Matthay, Walter Eckalbar, Daryle J. DePianto, Joseph R. Arron, Liam Magee, Sunita Bhattacharya, Rei Matsumoto, Masaru Kubota, Donna L. Farber, Jahar Bhattacharya, Paul J. Wolters, Mallar Bhattacharya

**Author notes:** Equal contribution (Jasmine Lee, Mohammad Naimul Islam, Jahar Bhattacharya, Paul J. Wolters, Mallar Bhattacharya).

## Abstract

Aging is associated with both overt and subclinical lung fibrosis, which increases risk for mortality from viruses and other respiratory pathogens. The molecular programs that induce fibrosis in the aging lung are not well understood. To overcome this knowledge gap, we undertook multimodal profiling of distal lung samples from healthy human donors across the lifespan. Telomere shortening, a cause of cell senescence and fibrosis, was progressive with age in a sample of 86 lungs and was associated with foci of DNA damage. Bulk RNA sequencing confirmed activation of cellular senescence and pro-fibrotic pathways as well as genes necessary for collagen processing with increasing age. These findings were validated in independent datasets for lung and sun-exposed skin, but not other organs including heart, liver and kidney. Cell type deconvolution analysis revealed a progressive loss of lung epithelial cells and an increasing proportion of fibroblasts. Consistent with the observed pro-fibrotic transcriptional profile, second harmonic imaging demonstrated increased density of interstitial collagen in aged human lungs. Furthermore, regions of parenchymal fibrosis were associated with decreased alveolar expansion and surfactant secretion. These findings reveal the transcriptional and structural features of fibrosis and associated physiologic impairments in normal lung aging.
