## Supplementary material for "Molecular programs of fibrotic change in aging human lung": Lung donor demographic data

### Sheet: Sheet1
Donor Network	Donor	Age	Gender	Smoking	Ethnicity	Figure 1	Figure 2	Figure 3	Figure 4
Donor Network West	N1864	16	M	N	Asian: Korean	X	X	X
Donor Network West	N1854	18	M	Y	White: Not Specified/Unknown	X	X	X
Donor Network West	N1724	19	M	Y	Asian: Filipino	X	X	X
Donor Network West	N1744	20	F	N	White: European Descent	X	X	X
Donor Network West	N1216	22	F	Y	Hispanic/Latino: Not Specified	X	X	X
Donor Network West	N1505	24	M	Y	Hispanic/Latino: Mexican	X	X	X
Donor Network West	N1311	25	M	Y	Hispanic/Latino: Not Specified/Unknown	X	X	X
Donor Network West	N1749	25	M	N	Asian: Filipino	X	X	X
Donor Network West	N1318	26	M	N	White: Not specified	X	X	X
Donor Network West	N1615	26	M	Y	White: Not specified	X	X	X
Donor Network West	N1727	26	M	Y	Black or African American : African American	X	X	X
Donor Network West	N1734	26	M	Y	White : Not Specified	X	X	X
Donor Network West	N1737	26	M	N	Hispanic/Latino: Not Specified	X	X	X
Donor Network West	N1736	27	M	N	Hispanic/Latino: Not Specified	X	X	X
Donor Network West	N1868	28	F	Y	Hispanic/Latino: Mexican	X	X	X
Donor Network West	N1746	30	M	N	Hispanic/Latino:Other	X	X	X
Donor Network West	N1860	30	F	Y	Black or African American: Not Specified/Unknown	X	X	X
Donor Network West	N1866	30	F	N	White: Not Specified/Unknown	X	X	X
Donor Network West	N1317	32	F	N	Hispanic/Latino: Other	X	X	X
Donor Network West	N1618	32	M	Y	Hispanic/Latino: Not Specified Secondary: American Indian or Alaska Native	X	X	X
Donor Network West	N1616	33	M	Y	Hispanic/Latino: Mexican	X	X	X
Donor Network West	N1722	34	M	N	White : Not Specified	X	X	X
Donor Network West	N1309	35	M	N	Hispanic/Latino: Not Specified/Unknown	X	X	X
Donor Network West	N1314	35	M	Y	Asian: Filipino	X	X	X
Donor Network West	N1410	36	F	Y	White: Not specified	X	X	X
Donor Network West	N1506	37	F	Y	White: Not Specified	X	X	X
Donor Network West	N1601	37	M	Y	White: Not specified	X	X	X
Donor Network West	N1752	37	F	N	White : Not Specified/Unknown	X	X	X
Donor Network West	N1867	41	F	Y	White: Not Specified/Unknown	X	X	X
Donor Network West	N1306	42	F	N	White: Not Specified/Unknown	X	X	X
Donor Network West	N1310	42	M	N	Black or African American	X	X	X
Donor Network West	N1507	42	F	N	White: Not Specified	X	X	X
Donor Network West	N1856	42	M	N	White: Not Specified/Unknown	X	X	X
Donor Network West	N1738	45	M	N	White : Not Specified	X	X	X
Donor Network West	N1858	45	M	N	Hispanic/Latino: Not Specified/Unknown	X	X	X
Donor Network West	N1747	46	M	N	Native Hawaiian or Other Pacific Islander: Other	X	X	X
Donor Network West	N1857	47	F	N	White: Not Specified/Unknown	X	X	X
Donor Network West	N1620	48	F	Y	White: Not specified	X	X	X
Donor Network West	N1723	48	M	N	White : Not Specified	X	X	X
Donor Network West	N1725	48	M	N	White : Not Specified	X	X	X
Donor Network West	N1751	48	F	N	White: European Descent	X	X	X
Donor Network West	N1202	50	F	Y	Hispanic/Latino: Not specified	X	X	X
Donor Network West	N1213	50	M	N	White: Not specified	X	X	X
Donor Network West	N1503	51	F	Y	White: Not Specified	X	X	X
Donor Network West	N1407	52	M	N	White: Not specified	X	X	X
Donor Network West	N1222	53	F	N	Hispanic/Latino: Not Specified	X	X	X
Donor Network West	N1316	53	M	N	Hispanic/Latino	X	X	X
Donor Network West	N1606	53	F	N	-	X	X	X
Donor Network West	N1621	53	M	N	Hispanic/Latino: Mexican	X	X	X
Donor Network West	N1855	53	F	Y	White: Not Specified/Unknown	X	X	X
Donor Network West	N1859	53	M	N	White: Not Specified/Unknown	X	X	X
Donor Network West	N1742	54	M	Y	White : Not Specified/Unknown	X	X	X
Donor Network West	N1204	55	M	Y	Hispanic/Latino: Other	X	X	X
Donor Network West	N1508	55	F	Y	White: Not Specified	X	X	X
Donor Network West	N1604	55	F	Y	White: Not specified	X	X	X
Donor Network West	N1619	55	M	Y	White: Not specified	X	X	X
Donor Network West	N1730	56	F	Y	White : Not Specified	X	X	X
Donor Network West	N1732	56	F	Y	White : Not Specified	X	X	X
Donor Network West	N1502	57	M	Y	White: Not Specified	X	X	X
Donor Network West	N1731	58	F	N	Hispanic/Latino: Not Specified	X	X	X
Donor Network West	N1504	59	F	N	Asian: Chinese	X	X	X
Donor Network West	N1608	59	M	N	White: Not specified	X	X	X
Donor Network West	N1739	59	F	N	White : Not Specified	X	X	X
Donor Network West	N1617	60	F	Y	White: Not specified	X	X	X
Donor Network West	N1741	61	M	N	White : Not Specified	X	X	X
Donor Network West	N1748	61	M	N	White : Not Specified/Unknown	X	X	X
Donor Network West	N1610	62	M	Y	White: Not specified	X	X	X
Donor Network West	N1743	62	M	Y	White : Not Specified/Unknown	X	X	X
Donor Network West	N1227	63	M	Y	White: Not Specified	X	X	X
Donor Network West	N1405	64	F	N	White: Not specified	X	X	X
Donor Network West	N1602	65	F	N	White: Not specified	X	X	X
Donor Network West	N1603	66	M	Y	White: Not specified	X	X	X
Donor Network West	N1614	66	F	Y	White: European Descent	X	X	X
Donor Network West	N1862	66	M	Y	White: Not Specified/Unknown	X	X	X
Donor Network West	N1607	67	M	Y	Hispanic/Latino: Not Specified	X	X	X
Donor Network West	N1861	67	M	N	White: Not Specified/Unknown	X	X	X
Donor Network West	N1863	67	M	N	Hispanic/Latino: Other	X	X	X
Donor Network West	N1865	68	M	Y	Hispanic/Latino: Mexican	X	X	X
Donor Network West	N1750	69	F	N	White : Not Specified/Unknown	X	X	X
Donor Network West	N1740	70	F	Y	White : Not Specified	X	X	X
Donor Network West	N1869	70	F	N	Hispanic/Latino: Mexican	X	X	X
Donor Network West	N1329	72	F	N	White: Not specified	X	X	X
Donor Network West	N1733	73	M	Y	White : Not Specified	X	X	X
Donor Network West	N1409	76	F	N	Asian: Chinese	X	X	X
Donor Network West	N1609	76	F	N	White: European Descent	X	X	X
Donor Network West	N1728	76	M	Y	White : Not Specified	X	X	X
LiveOnNY	D429	36	M	Y	Hispanic/Latino: Not Specified				X
LiveOnNY	D430	18	M	N	Black or African American				X
LiveOnNY	D431	64	F	Y	Black or African American				X
LiveOnNY	D433	86	F	N	White: Not Specified				X
LiveOnNY	D435	55	F	N	White: Not Specified				X
LiveOnNY	D436	62	F	Y	Black or African American				X
LiveOnNY	D444	34	M	Y	Black or African American				X
LiveOnNY	D447	40	F	N	Hispanic/Latino: Not Specified				X
LiveOnNY	D448	50	F	Y	White: Not Specified				X
LiveOnNY	D452	27	F	Y	Hispanic/Latino: Not Specified				X
LiveOnNY	D457	40	M	Y	Asian: Not Specified				X
