## Supplementary material for "Molecular programs of fibrotic change in aging human lung": Genes differentially expressed by human lung epithelial cells from GSE122960

	avg_logFC	p_val_adj
AGER	1.257524671	0
CEACAM6	1.255539911	8.76E-287
KRT7	1.222179331	0
EMP2	1.220627507	0
HOPX	1.158441786	0
KRT19	1.08593728	0
GPRC5A	1.037193081	0
SFTA2	1.020476017	0
PEG10	1.001515321	0
CAV1	0.988444755	0
SLC34A2	0.959881944	0
MUC1	0.922688746	0
SFTPB	0.915927025	0
SFTPC	0.872210919	0
TACSTD2	0.859612629	0
KRT18	0.859389483	0
ICAM1	0.837703977	0
S100A14	0.829325518	0
DHCR24	0.828774702	0
SFTPD	0.825526695	0
RNASE1	0.82439025	0
C19orf33	0.812807237	0
SFTA3	0.804266638	0
NGFRAP1	0.803515611	0
ADIRF	0.803512565	0
CYP4B1	0.785173106	0
SLPI	0.771531978	0
NAPSA	0.767539214	0
SFTPA2	0.76657584	0
WFDC2	0.764967117	0
CLDN18	0.755224088	0
FXYD3	0.748323018	0
LMO7	0.745716298	0
C4BPA	0.743825223	0
SFTPA1	0.74350419	0
TSPAN13	0.729770104	0
MGST1	0.717839543	0
KRT8	0.710954074	0
DSTN	0.701452026	0
LPCAT1	0.69773532	0
PEBP4	0.692621288	0
TSTD1	0.689414751	0
FGGY	0.685935196	0
FASN	0.684096963	0
SLC39A8	0.678691601	0
SCGB3A2	0.669454077	3.26E-84
ATP1A1	0.668853907	0
AK1	0.666936795	0
SEPP1	0.662736861	0
TMEM125	0.657262024	0
SUSD2	0.653379894	0
EPCAM	0.651121224	0
CAV2	0.644146115	0
WIF1	0.640512973	0
CTSH	0.637420609	0
PGC	0.636417319	0
PRDX5	0.636001569	0
MAL2	0.634822587	0
RNF145	0.634412617	0
CD55	0.632530556	1.61E-137
TNFRSF12A	0.631938011	2.67E-275
ABCA3	0.630816397	0
ADGRF5	0.628463809	0
MYL9	0.626570408	5.71E-231
CYB5A	0.626261147	0
PIGR	0.625006464	0
SOD3	0.619725853	0
SCNN1A	0.618260472	0
SCEL	0.61650677	4.37E-244
AQP1	0.610886155	0
SCGB3A1	0.608635416	5.53E-13
SFN	0.607983855	0
LDLR	0.598510157	0
LAMP3	0.597646596	0
TACC2	0.590435814	0
MT1E	0.586294647	0
SDC1	0.585080286	0
DUOX1	0.584892637	0
SPTSSA	0.581615354	0
EZR	0.574924415	2.42E-301
AGR3	0.572664701	0
MFSD2A	0.572348618	0
NEDD4L	0.571669222	0
MALL	0.571510815	0
BEX2	0.569831082	0
NKX2-1	0.568533818	0
SDC4	0.566987911	0
CLDN4	0.566911661	0
TNNC1	0.565986502	0
MACROD2	0.565015401	0
LRRK2	0.562315072	0
LIMCH1	0.560828653	0
ITGB6	0.551532644	0
ALPL	0.550886797	0
CADM1	0.548905013	0
SDR16C5	0.548649862	0
SPTBN1	0.545381926	0
SELENBP1	0.542641406	0
DLC1	0.539382674	0
FOLR1	0.539199953	0
TM4SF1	0.537619447	0
F3	0.537531842	0
SFTA1P	0.536298349	0
GJA1	0.535303352	6.44E-264
C16orf89	0.535038399	0
CXCL17	0.529288271	0
SCD	0.528253415	0
AQP4	0.528213955	0
FAM177A1	0.52569887	0
LMO3	0.52124703	0
CKB	0.520993508	0
RHOBTB2	0.520781154	0
PRSS8	0.519689087	0
SMIM22	0.518495533	0
SPINT2	0.514362441	0
WBP5	0.509763337	0
IRX2	0.507866209	0
CDH1	0.507145573	0
ANXA3	0.506676064	4.38E-270
MSMO1	0.506622425	0
CRNDE	0.501926825	0
