## Supplementary material for "Molecular programs of fibrotic change in aging human lung": Genes differentially expressed by human lung fibroblasts from GSE122960

	avg_logFC	p_val_adj
A2M	2.902874325	6.19E-51
MGP	2.594622536	8.13E-57
DCN	2.342332749	3.57E-209
SPARCL1	2.205520826	2.60E-77
GPX3	2.144106966	0.001016352
ADH1B	2.137021317	2.81E-271
LUM	2.082284908	0
TIMP3	2.017384782	1.24E-27
C7	1.951932555	9.12E-179
COL1A2	1.877113367	0
INMT	1.876794684	2.59E-156
CTGF	1.775962356	5.64E-26
COL6A1	1.74438239	1.01E-97
RARRES2	1.723950442	7.75E-113
IGFBP7	1.710263411	3.32E-31
FBLN1	1.63337535	4.54E-184
PTGDS	1.632534267	4.91E-210
C1S	1.63080839	3.56E-55
COL6A2	1.628321091	6.72E-186
PPP1R14A	1.523740405	5.56E-151
BGN	1.467505509	1.82E-208
CALD1	1.466794415	3.77E-75
PRELP	1.433092554	9.16E-198
SCN7A	1.409704559	0
FSTL1	1.395822631	4.01E-67
MMP2	1.391590413	3.37E-203
TGM2	1.366299105	4.46E-13
SPARC	1.363282547	1.11E-33
ADAMTS1	1.350969255	1.41E-37
ELN	1.338664338	1.26E-142
CYR61	1.32711297	5.51E-23
COL3A1	1.307148306	0
CRISPLD2	1.290264171	2.80E-90
FBLN5	1.224446795	4.62E-31
C1R	1.213243425	1.03E-20
PDGFRA	1.15944015	0
CLU	1.145958276	1.23E-06
AEBP1	1.145086536	7.63E-187
NBL1	1.128434515	1.49E-103
MAMDC2	1.125644656	5.94E-230
MFAP4	1.120061874	6.94E-236
IGFBP5	1.109248501	5.62E-91
SVEP1	1.098060045	0
DKK3	1.094056655	5.14E-113
MYL9	1.085772286	1.12E-15
EGR1	1.066357236	5.54E-12
LMCD1	1.056057897	5.74E-33
ANGPT1	1.04639144	5.27E-228
CA3	1.031310407	1.30E-75
LTBP4	1.015591662	5.59E-24
NR2F1	1.000259577	4.59E-98
PALLD	0.994667856	9.40E-24
MYLK	0.982926995	5.69E-18
CAMK2N1	0.978403668	4.46E-207
MACF1	0.971414539	4.44E-08
NID1	0.965594879	1.20E-97
HSPG2	0.959058361	0.022638227
TCF21	0.956045033	2.92E-291
OLFML3	0.952328569	6.95E-237
QSOX1	0.950123526	0.00577798
C11orf96	0.925811289	0.026825617
ADIRF	0.92306339	1.90E-09
USP53	0.903289766	5.65E-06
CDH11	0.902640297	4.40E-195
MYH10	0.889211825	1.46E-32
ACTA2	0.885729393	0.22263366
PLAC9	0.883046346	1.04E-96
COL1A1	0.87883016	1.08E-34
SEPP1	0.8761103	1.07E-12
EMILIN1	0.869153487	9.50E-159
MT2A	0.867045512	0.486457718
AOC3	0.861589054	0.090765122
SLIT2	0.859530043	9.06E-99
GPC3	0.858365786	1.73E-58
FBN1	0.852516308	7.45E-195
CSRP1	0.846387439	0.001297992
COL6A3	0.841886748	2.37E-64
CCL2	0.840029488	8.17E-07
SPTBN1	0.83922082	1.23E-14
IL6ST	0.836961929	4.48E-11
GPM6B	0.82296504	8.30E-25
SPON1	0.822531172	3.14E-124
NNMT	0.820981389	6.69E-09
SPON2	0.809293556	7.01E-69
TCEAL4	0.80857595	1.60E-06
TPM2	0.793892974	1.07E-58
MMP14	0.775402658	2.66E-06
METTL7A	0.759512442	0.114946196
TGFBR3	0.753488925	2.10E-34
ITGB1	0.752903552	3.67E-07
IFITM3	0.749155182	6.78E-09
COX7A1	0.748995775	1.86E-82
PMP22	0.746997149	0.016984422
KANK2	0.743964317	3.65E-16
TACC1	0.739407704	6.43E-06
LAMB1	0.733272597	2.16E-17
LAMC1	0.729268835	3.18E-11
TCF4	0.723382029	6.39E-12
EFEMP1	0.712732127	5.57E-08
SLC44A1	0.705598921	1.08E-11
ITGA8	0.705063368	1.67E-220
CRIM1	0.704018858	2.18E-06
LBH	0.7034093	9.67E-29
SOD3	0.698960821	1.44E-11
CHRDL1	0.697056054	6.05E-226
TMEM119	0.696643702	8.85E-293
SLC40A1	0.694693185	0.043295049
TNXB	0.687471327	9.85E-58
SERPINE1	0.683753891	3.48E-06
SLC38A2	0.677465783	0.011579403
IFITM2	0.670981825	0.004781359
ABI3BP	0.670300535	6.06E-61
LIMCH1	0.659851122	1.96E-07
CFH	0.656788799	2.95E-17
NUAK1	0.656481381	1.51E-20
TMEM47	0.6551099	1.28E-51
SH3D19	0.654100038	1.94E-11
CYBRD1	0.652533594	2.23E-09
FGFR1	0.652473107	7.08E-18
WISP2	0.649839254	3.97E-82
ANGPTL1	0.647066595	5.95E-193
BTG2	0.646354081	2.97E-06
TSC22D1	0.641356021	5.81E-07
PLEKHH2	0.641105817	9.16E-26
TPM1	0.640179141	0.437585405
MARCKS	0.639964478	0.000239359
FGF7	0.638799765	9.82E-18
CCBE1	0.636481717	6.66E-91
JUNB	0.629009529	0.783268801
ADAMTS8	0.621553271	3.76E-175
DPYSL3	0.621401473	6.29E-79
FGFR4	0.6152881	3.90E-106
FXYD1	0.612702596	1.09E-52
PTRF	0.611633127	7.60E-10
NPNT	0.611566557	0.000304594
CEBPD	0.607208071	0.001345324
PDGFRB	0.606383561	1.52E-153
LHFP	0.605289497	0.000113398
LIMA1	0.604490154	0.004373921
EDNRA	0.597424237	2.70E-48
MRC2	0.596642937	0.029357748
PDE4D	0.596351148	0.1322498
CNN3	0.593892555	0.00823857
SELM	0.593677527	0.095814739
IGSF10	0.588804932	2.70E-42
LTBP2	0.587037616	1.76E-153
CRYAB	0.58519694	2.51E-32
IL1R1	0.570637984	6.36E-07
MT1E	0.565149694	0.077186962
ZFP36L1	0.563413357	9.11E-08
COL5A1	0.552684057	6.21E-276
IGFBP6	0.551265601	0.04024267
AKAP12	0.549134624	3.07E-10
PTPRS	0.546177439	9.10E-06
LAMA2	0.545772174	4.00E-122
ITGA2	0.544326939	8.10E-21
DLC1	0.538251201	0.021012827
TFPI	0.538157981	1.52E-07
CTTN	0.535836899	1.19E-06
LTBP1	0.534597249	1.25E-67
PDLIM3	0.532633137	3.36E-08
PAPSS2	0.529553219	0.057690142
FIGF	0.525969999	1.90E-185
VGLL3	0.52429236	0.001446851
KITLG	0.524264883	1.60E-06
PRKCDBP	0.522711704	3.00E-07
GNG12	0.516834903	0.001446916
MXRA8	0.509911398	2.43E-156
COL5A2	0.509311816	8.99E-229
SERPINH1	0.500415394	0.038262247
